# TP63-TRIM29 axis regulate enhancer methylation and chromosomal instability in prostate cancer

**DOI:** 10.1101/2022.03.08.483320

**Authors:** R. Sultanov, A. Mulyukina, O. Zubkova, A. Fedoseeva, A. Bogomazova, K. Klimina, A. Larin, T. Zatsepin, T. Prikazchikova, E. Sharova, E. Generozov, V. Govorun, M. Lagarkova, G. Arapidi

**Affiliations:** Center for Precision Genome Editing and Genetic Technologies for Biomedicine, Federal Research and Clinical Center of Physical-Chemical Medicine of Federal Medical Biological Agency, Moscow, Russia; Federal Research and Clinical Center of Physical-Chemical Medicine of Federal Medical Biological Agency, Moscow, Russia; Shemyakin-Ovchinnikov Institute of Bioorganic Chemistry of the Russian Academy of Sciences, Moscow, Russia; Moscow Institute of Physics and Technology (National Research University), Dolgoprudny, Russia; Skolkovo Institute of Science and Technology (National Research University), Moscow, Russia; Department of Chemistry, Lomonosov Moscow State University, Moscow, Russia

**Keywords:** TP63, TRIM29, epigenetic regulation, prostate cancer, WGCNA

## Abstract

Prostate adenocarcinoma (PRAD) is the second most common cause of cancer-related deaths in men. PRAD is often characterized by DNA methylation variability and a high rate of large genomic rearrangements. To elucidate the reasons behind such high variance, we used weighted gene co-expression network analysis for integration RNA-seq, DNA methylation and copy number alterations data from The Cancer Genome Atlas PRAD. Our results show that only a single cluster of co-expressed genes is associated with genomic and epigenomic instability. Within this cluster, TP63 and TRIM29 are key transcription regulators. We revealed that TP63 regulates the level of enhancer methylation in prostate basal epithelium cells. TRIM29 forms a complex with TP63 and together regulate the expression of genes specific to the prostate basal epithelium. Moreover, TRIM29 binds DNA repair proteins and prevents formation of the *TMPRSS2:ERG* gene fusion typically observed in PRAD. Therefore, the study shows that TRIM29 and TP63 are important regulators maintaining the identity of the basal epithelium under physiological conditions. Finally, we uncover the role of TRIM29 in PRAD development.
