## Supplementary table 1-5 for "TP63-TRIM29 axis regulate enhancer methylation and chromosomal instability in prostate cancer": Table S1.xlsx

### Sheet: Sheet1
List of all datasets used in study
Dataset_ID	Biological_source	Treatment	Data_Type	Data_source
TCGA PRAD	Prostate adenocarcinoma		RNA-seq / 450K DNA methylation / Affymetrix 6.0	TCGA
ICGC PRAD	Prostate adenocarcinoma		RNA-seq	ICGC
GSE84042	Prostate adenocarcinoma		Affymetrix Human Gene 2.0 ST Array	GEO
GSE21032	Prostate adenocarcinoma		Affymetrix Human Exon 1.0 ST Array	GEO
GSE26238	MCF10A	KD TRIM29	Agilent-014850 Whole Human Genome Microarray 4x44K G4112F	GEO
GSE71375	HMEC	KD TRIM29	Illumina HumanHT-12 V4.0 expression beadchip	GEO
E-MTAB-1471	Prostate epithelium	OE TP63, KD TP63	Agilent Whole Human Genome Microarray 4x44K 014850 G4112F	ArrayExpress
GSE135257	ME180	KD TP63	RNA-seq	GEO
GSE115462	pancreatic ductal adenocarcinoma	KD TP63, OE TP63	RNA-seq	GEO
GSE115461	pancreatic ductal adenocarcinoma	TP63, H3K27ac	ChIP-seq	GEO
GSE63094	RWPE-1	H3K27ac, H3K4me1/3	ChIP-seq	GEO
GSM2400265	PrEC	DNAseI	DNAseI-seq	GEO
GSE57498	PrEC	H3K27ac, H3K4me1/3	ChIP-seq	GEO
GSE57498	PC3	H3K27ac, H3K4me1/3	ChIP-seq	GEO
GSE73783	LNCaP	H3K27ac, H3K4me1	ChIP-seq	GEO
GSE40050	LNCaP	H3K4me3	ChIP-seq	GEO

### Sheet: Sheet2
List of PRAD sample IDs used in the study
Sample_Name	Type
TCGA-EJ-5505-01A	Tumor
TCGA-VN-A88I-01A	Tumor
TCGA-HC-7213-01A	Tumor
TCGA-H9-7775-01A	Tumor
TCGA-EJ-7797-01A	Tumor
TCGA-HC-7738-01A	Tumor
TCGA-HC-8264-01B	Tumor
TCGA-XK-AAJP-01A	Tumor
TCGA-G9-6379-01A	Tumor
TCGA-EJ-7314-01A	Tumor
TCGA-EJ-5527-01A	Tumor
TCGA-G9-6333-01A	Tumor
TCGA-HC-7749-01A	Tumor
TCGA-G9-6338-01A	Tumor
TCGA-G9-6496-01A	Tumor
TCGA-HC-7232-01A	Tumor
TCGA-EJ-A7NN-01A	Tumor
TCGA-CH-5750-01A	Tumor
TCGA-QU-A6IP-01A	Tumor
TCGA-J4-A67Q-01A	Tumor
TCGA-G9-6348-01A	Tumor
TCGA-M7-A721-01A	Tumor
TCGA-VP-A878-01A	Tumor
TCGA-KK-A7B1-01A	Tumor
TCGA-EJ-5525-01A	Tumor
TCGA-HC-7752-01A	Tumor
TCGA-2A-A8W3-01A	Tumor
TCGA-G9-6362-01A	Tumor
TCGA-WW-A8ZI-01A	Tumor
TCGA-EJ-A8FP-01A	Tumor
TCGA-G9-6377-01A	Tumor
TCGA-EJ-5519-01A	Tumor
TCGA-J4-A67L-01A	Tumor
TCGA-EJ-7783-01A	Tumor
TCGA-HC-8216-01A	Tumor
TCGA-HI-7169-01A	Tumor
TCGA-EJ-5498-01A	Tumor
TCGA-CH-5738-01A	Tumor
TCGA-KK-A7B2-01A	Tumor
TCGA-J4-A67S-01A	Tumor
TCGA-HC-7819-01A	Tumor
TCGA-YL-A8SH-01B	Tumor
TCGA-EJ-7328-01A	Tumor
TCGA-J4-A67K-01A	Tumor
TCGA-CH-5744-01A	Tumor
TCGA-EJ-A46E-01A	Tumor
TCGA-EJ-5526-01A	Tumor
TCGA-HC-7075-01A	Tumor
TCGA-EJ-5531-01A	Tumor
TCGA-CH-5767-01A	Tumor
TCGA-CH-5743-01A	Tumor
TCGA-M7-A720-01A	Tumor
TCGA-G9-6356-01A	Tumor
TCGA-EJ-7317-01A	Tumor
TCGA-EJ-5514-01A	Tumor
TCGA-EJ-8468-01A	Tumor
TCGA-G9-6499-01A	Tumor
TCGA-EJ-5504-01A	Tumor
TCGA-J4-A67M-01A	Tumor
TCGA-CH-5794-01A	Tumor
TCGA-HC-7210-01A	Tumor
TCGA-M7-A724-01A	Tumor
TCGA-HC-7080-01A	Tumor
TCGA-J4-A83J-01A	Tumor
TCGA-J9-A52B-01A	Tumor
TCGA-EJ-5507-01A	Tumor
TCGA-H9-A6BX-01A	Tumor
TCGA-HC-A6HY-01A	Tumor
TCGA-XK-AAJR-01A	Tumor
TCGA-G9-6494-01A	Tumor
TCGA-EJ-A7NG-01A	Tumor
TCGA-G9-6369-01A	Tumor
TCGA-EJ-5524-01A	Tumor
TCGA-EJ-7792-01A	Tumor
TCGA-EJ-AB27-01A	Tumor
TCGA-EJ-7784-01A	Tumor
TCGA-HC-7209-01A	Tumor
TCGA-G9-7510-01A	Tumor
TCGA-J4-A67R-01A	Tumor
TCGA-EJ-5532-01A	Tumor
TCGA-EJ-8472-01A	Tumor
TCGA-HC-7820-01A	Tumor
TCGA-EJ-A7NH-01A	Tumor
TCGA-XJ-A9DK-01A	Tumor
TCGA-EJ-7330-01A	Tumor
TCGA-EJ-7218-01B	Tumor
TCGA-EJ-5530-01A	Tumor
TCGA-2A-A8VX-01A	Tumor
TCGA-VN-A88Q-01A	Tumor
TCGA-HC-A632-01A	Tumor
TCGA-EJ-5508-01A	Tumor
TCGA-YL-A8SI-01A	Tumor
TCGA-HC-7818-01A	Tumor
TCGA-QU-A6IN-01A	Tumor
TCGA-HC-7078-01A	Tumor
TCGA-EJ-A8FN-01A	Tumor
TCGA-HC-A6AL-01A	Tumor
TCGA-HI-7170-01A	Tumor
TCGA-CH-5761-01A	Tumor
TCGA-EJ-A7NJ-01A	Tumor
TCGA-EJ-A8FS-01A	Tumor
TCGA-XK-AAJU-01A	Tumor
TCGA-VN-A88N-01A	Tumor
TCGA-J4-A83L-01A	Tumor
TCGA-CH-5737-01A	Tumor
TCGA-XK-AAJT-01A	Tumor
TCGA-HC-A6AN-01A	Tumor
TCGA-EJ-A8FU-01A	Tumor
TCGA-YL-A8S9-01A	Tumor
TCGA-G9-6336-01A	Tumor
TCGA-J4-A83N-01A	Tumor
TCGA-J4-A67O-01A	Tumor
TCGA-XK-AAIW-01A	Tumor
TCGA-YL-A8S8-01A	Tumor
TCGA-EJ-7791-01A	Tumor
TCGA-EJ-7794-01A	Tumor
TCGA-EJ-A46D-01A	Tumor
TCGA-YL-A8SJ-01B	Tumor
TCGA-G9-6370-01A	Tumor
TCGA-G9-6373-01A	Tumor
TCGA-ZG-A8QX-01A	Tumor
TCGA-HC-7212-01A	Tumor
TCGA-CH-5771-01A	Tumor
TCGA-J4-A83K-01A	Tumor
TCGA-G9-6343-01A	Tumor
TCGA-HC-A6AP-01A	Tumor
TCGA-HC-7736-01A	Tumor
TCGA-G9-6351-01A	Tumor
TCGA-HC-7742-01A	Tumor
TCGA-KK-A8IL-01A	Tumor
TCGA-CH-5792-01A	Tumor
TCGA-HC-7211-01A	Tumor
TCGA-M7-A725-01A	Tumor
TCGA-J4-A67N-01A	Tumor
TCGA-EJ-5506-01A	Tumor
TCGA-VP-A87H-01A	Tumor
TCGA-EJ-7327-01A	Tumor
TCGA-EJ-7318-01B	Tumor
TCGA-EJ-5515-01A	Tumor
TCGA-G9-6367-01A	Tumor
TCGA-HC-A6HX-01A	Tumor
TCGA-G9-6363-01A	Tumor
TCGA-VN-A88P-01A	Tumor
TCGA-KK-A6E8-01A	Tumor
TCGA-FC-A66V-01A	Tumor
TCGA-EJ-5509-01A	Tumor
TCGA-ZG-A8QW-01A	Tumor
TCGA-EJ-7785-01A	Tumor
TCGA-G9-6384-01A	Tumor
TCGA-2A-A8VL-01A	Tumor
TCGA-EJ-5522-01A	Tumor
TCGA-J9-A52E-01A	Tumor
TCGA-EJ-5496-01A	Tumor
TCGA-EJ-7315-01A	Tumor
TCGA-KK-A59V-01A	Tumor
TCGA-EJ-A7NF-01A	Tumor
TCGA-HI-7168-01A	Tumor
TCGA-J4-A83I-01A	Tumor
TCGA-EJ-7788-01A	Tumor
TCGA-2A-A8VO-01A	Tumor
TCGA-G9-6342-01A	Tumor
TCGA-EJ-5501-01A	Tumor
TCGA-EJ-7786-01A	Tumor
TCGA-EJ-A7NM-01A	Tumor
TCGA-ZG-A8QY-01A	Tumor
TCGA-J4-A6M7-01A	Tumor
TCGA-CH-5765-01A	Tumor
TCGA-G9-6498-01A	Tumor
TCGA-EJ-7781-01A	Tumor
TCGA-G9-6353-01A	Tumor
TCGA-EJ-A46F-01A	Tumor
TCGA-G9-7519-01A	Tumor
TCGA-M7-A71Z-01A	Tumor
TCGA-HC-8266-01A	Tumor
TCGA-EJ-A65D-01A	Tumor
TCGA-G9-6371-01A	Tumor
TCGA-FC-A8O0-01A	Tumor
TCGA-FC-7961-01A	Tumor
TCGA-EJ-7331-01A	Tumor
TCGA-G9-6385-01A	Tumor
TCGA-HC-A631-01A	Tumor
TCGA-CH-5745-01A	Tumor
TCGA-EJ-A65G-01A	Tumor
TCGA-G9-6365-01A	Tumor
TCGA-YL-A9WX-01A	Tumor
TCGA-CH-5748-01A	Tumor
TCGA-J9-A52C-01A	Tumor
TCGA-CH-5768-01A	Tumor
TCGA-HC-A6AO-01A	Tumor
TCGA-G9-6329-01A	Tumor
TCGA-EJ-5521-01A	Tumor
TCGA-YL-A8SQ-01B	Tumor
TCGA-VN-A88L-01A	Tumor
TCGA-CH-5766-01A	Tumor
TCGA-VP-A872-01A	Tumor
TCGA-HC-7079-01A	Tumor
TCGA-ZG-A9ND-01A	Tumor
TCGA-CH-5739-01A	Tumor
TCGA-EJ-5517-01A	Tumor
TCGA-HC-8262-01A	Tumor
TCGA-EJ-8474-01A	Tumor
TCGA-EJ-5518-01A	Tumor
TCGA-G9-6332-01A	Tumor
TCGA-HC-A6AS-01A	Tumor
TCGA-EJ-A7NK-01A	Tumor
TCGA-HI-7171-01A	Tumor
TCGA-EJ-5495-01A	Tumor
TCGA-H9-A6BY-01A	Tumor
TCGA-CH-5754-01A	Tumor
TCGA-EJ-7115-01A	Tumor
TCGA-G9-6366-01A	Tumor
TCGA-VP-A87K-01A	Tumor
TCGA-YL-A9WI-01A	Tumor
TCGA-G9-6339-01A	Tumor
TCGA-CH-5789-01A	Tumor
TCGA-EJ-A6RA-01A	Tumor
TCGA-YL-A8SR-01B	Tumor
TCGA-VP-A879-01A	Tumor
TCGA-HC-7231-01A	Tumor
TCGA-EJ-A65B-01A	Tumor
TCGA-J4-A67T-01A	Tumor
TCGA-CH-5740-01A	Tumor
TCGA-G9-7525-01A	Tumor
TCGA-FC-A6HD-01A	Tumor
TCGA-G9-6361-01A	Tumor
TCGA-CH-5761-11A	Normal
TCGA-EJ-7317-11A	Normal
TCGA-CH-5768-11A	Normal
TCGA-EJ-7784-11A	Normal
TCGA-EJ-7125-11A	Normal
TCGA-G9-6365-11A	Normal
TCGA-EJ-A8FO-11A	Normal
TCGA-HC-8262-11A	Normal
TCGA-EJ-7321-11A	Normal
TCGA-HC-7752-11A	Normal
TCGA-HC-7819-11A	Normal
TCGA-HC-7740-11A	Normal
TCGA-EJ-7793-11A	Normal
TCGA-HC-8258-11A	Normal
TCGA-CH-5769-11A	Normal
TCGA-EJ-7315-11A	Normal
TCGA-EJ-7330-11A	Normal
TCGA-EJ-7792-11A	Normal
TCGA-G9-6384-11A	Normal
TCGA-EJ-7783-11A	Normal
TCGA-EJ-7781-11A	Normal
TCGA-HC-7737-11A	Normal
TCGA-EJ-7123-11A	Normal
TCGA-HC-7745-11A	Normal
TCGA-J4-A83J-11A	Normal
TCGA-G9-6496-11A	Normal
TCGA-EJ-7794-11A	Normal
TCGA-HC-7211-11A	Normal
TCGA-HC-7738-11A	Normal
TCGA-CH-5767-11B	Normal
TCGA-EJ-7797-11A	Normal
TCGA-G9-6356-11A	Normal
TCGA-EJ-7331-11A	Normal
TCGA-EJ-7789-11A	Normal
TCGA-G9-6499-11A	Normal
TCGA-EJ-7786-11A	Normal
TCGA-G9-6362-11A	Normal
TCGA-G9-6351-11A	Normal
TCGA-EJ-7328-11A	Normal
TCGA-EJ-7327-11A	Normal
TCGA-EJ-7314-11A	Normal
TCGA-HC-8260-11A	Normal
TCGA-G9-6363-11A	Normal
TCGA-HC-8259-11A	Normal
TCGA-G9-6342-11A	Normal
TCGA-EJ-7785-11A	Normal
TCGA-G9-6333-11A	Normal
TCGA-EJ-7782-11A	Normal
TCGA-G9-6348-11A	Normal
TCGA-EJ-7115-11A	Normal
TCGA-HC-7747-11A	Normal
TCGA-HC-7742-11A	Normal
