## Supplementary table 1-5 for "TP63-TRIM29 axis regulate enhancer methylation and chromosomal instability in prostate cancer": Table S2.xlsx

### Sheet: Sheet1
Gene_Names
AC007906
AC087289
AC124248
ACSF2
AKR1B1
AL354766
ANXA2
ARHGEF19
ARHGEF2
ARID5A
ARRDC2
CAPG
CAPN1
CD207
CD40
CD59
CDC42EP4
CDH3
CERK
CLDN1
CNN2
COL17A1
COL7A1
CPAMD8
CPXM1
CRABP2
CSF1
CSTA
CTSB
CX3CL1
CXCL17
CYP4B1
DDB2
DEFB1
DLK2
DLL1
DMKN
DSC3
DUOX1
EBF4
EFNB1
EPHA2
ETS2
FCER1A
FES
FHL2
FLRT3
GABRP
GADD45A
GAS1
GATA3
GBP2
GGT6
GPR87
GPX2
HLA-K
HOXD10
ID1
ID3
IER5
IL4R
ISYNA1
ITGA3
ITGB4
JAG2
JDP2
KLK10
KRT13
KRT14
KRT15
KRT17
KRT19
KRT23
KRT5
KRT7
LAMB3
LAPTM4B
LAYN
LINC01503
LMO2
LTF
MAP3K14
MIR205HG
MMP14
MVP
NECTIN1
NGFR
NINL
NTF4
OLFM4
OPTN
PAQR7
PARP3
PCP4L1
PDPN
PLAU
PLCH2
PLEKHO2
PLP2
PLS3
PPM1M
PRDM8
PYCARD
RAPGEFL1
RARA
RARG
RASL11A
RILPL2
RUNX1
S100A14
S100A2
SCGB1A1
SCGB3A1
SCNN1A
SCNN1G
SCPEP1
SCUBE2
SDC1
SERPINB1
SHB
SLC14A1
SLC16A5
SNAI2
SOX7
ST6GALNAC2
STAT5A
STEAP3
STOM
TBC1D2
TFCP2L1
TLE2
TMEM173
TMEM51
TNFRSF1A
TNS4
TP63
TRIM29
TRPV4
UPK1A
VSIR
WFDC2
ZNF204P
ZNF750

### Sheet: Sheet2
Ontology analysis of the TP63 cluster genes. Gene Ontology (GO) terms related to biological process
ID	Description	GeneRatio	BgRatio	pvalue	p.adjust	qvalue	geneID
GO:0008544	epidermis development	23/129	464/18670	1.06631e-13	2.69457e-10	2.12926e-10	CAPN1/CDH3/COL17A1/COL7A1/CRABP2/CSTA/DLL1/DSC3/EPHA2/JAG2/KRT13/KRT14/KRT15/KRT17/KRT19/KRT23/KRT5/KRT7/LAMB3/NTF4/RUNX1/TP63/ZNF750
GO:0043588	skin development	19/129	419/18670	8.35662e-11	1.05586e-07	8.34343e-08	CAPN1/CDH3/CLDN1/CSTA/DLL1/DSC3/EPHA2/ITGA3/ITGB4/KRT13/KRT14/KRT15/KRT17/KRT19/KRT23/KRT5/KRT7/RUNX1/TP63
GO:0070268	cornification	11/129	112/18670	3.23326e-10	2.72348e-07	2.1521e-07	CAPN1/CSTA/DSC3/KRT13/KRT14/KRT15/KRT17/KRT19/KRT23/KRT5/KRT7
GO:0009913	epidermal cell differentiation	17/129	358/18670	4.42157e-10	2.79333e-07	2.2073e-07	CAPN1/CDH3/CSTA/DLL1/DSC3/EPHA2/JAG2/KRT13/KRT14/KRT15/KRT17/KRT19/KRT23/KRT5/KRT7/RUNX1/TP63
GO:0030216	keratinocyte differentiation	15/129	305/18670	3.13524e-09	1.58455e-06	1.25212e-06	CAPN1/CDH3/CSTA/DSC3/EPHA2/KRT13/KRT14/KRT15/KRT17/KRT19/KRT23/KRT5/KRT7/RUNX1/TP63
GO:0031581	hemidesmosome assembly	5/129	12/18670	1.10981e-08	4.67415e-06	3.69353e-06	COL17A1/ITGB4/KRT14/KRT5/LAMB3
GO:0031424	keratinization	12/129	224/18670	5.0464e-08	1.82175e-05	1.43955e-05	CAPN1/CDH3/CSTA/DSC3/KRT13/KRT14/KRT15/KRT17/KRT19/KRT23/KRT5/KRT7
GO:0034329	cell junction assembly	12/129	241/18670	1.12351e-07	3.54888e-05	2.80434e-05	CDH3/CLDN1/COL17A1/EPHA2/ITGB4/KRT14/KRT5/LAMB3/MMP14/RUNX1/SNAI2/TRPV4
GO:0002064	epithelial cell development	11/129	207/18670	2.02636e-07	5.68956e-05	4.49591e-05	CLDN1/DLL1/EPHA2/ID1/RARA/RARG/RILPL2/SDC1/TFCP2L1/TNFRSF1A/TP63
GO:0034330	cell junction organization	12/129	290/18670	8.16522e-07	0.000206335	0.000163047	CDH3/CLDN1/COL17A1/EPHA2/ITGB4/KRT14/KRT5/LAMB3/MMP14/RUNX1/SNAI2/TRPV4
GO:0001704	formation of primary germ layer	8/129	121/18670	1.9542e-06	0.000448933	0.000354748	COL7A1/EPHA2/ETS2/ITGA3/ITGB4/LAMB3/MMP14/SOX7
GO:0072148	epithelial cell fate commitment	4/129	15/18670	2.79918e-06	0.00058946	0.000465793	DLL1/JAG2/PDPN/RARA
GO:0001818	negative regulation of cytokine production	11/129	296/18670	6.69975e-06	0.00130233	0.0010291	CDH3/CX3CL1/DLL1/EPHA2/GATA3/LAPTM4B/LTF/PYCARD/RARA/SCGB1A1/SERPINB1
GO:0050891	multicellular organismal water homeostasis	6/129	68/18670	7.46164e-06	0.00134683	0.00106427	AKR1B1/CLDN1/SCNN1A/SCNN1G/TP63/TRPV4
GO:1905523	positive regulation of macrophage migration	4/129	20/18670	9.67285e-06	0.00162379	0.00128312	CSF1/CXCL17/MMP14/TRPV4
GO:0043627	response to estrogen	6/129	73/18670	1.12824e-05	0.00162379	0.00128312	ARID5A/GATA3/IL4R/KRT19/MMP14/RARA
GO:0060350	endochondral bone morphogenesis	6/129	73/18670	1.12824e-05	0.00162379	0.00128312	ANXA2/COL7A1/MMP14/RARA/RARG/TRPV4
GO:2000810	regulation of bicellular tight junction assembly	4/129	21/18670	1.1885e-05	0.00162379	0.00128312	CLDN1/EPHA2/RUNX1/SNAI2
GO:0030104	water homeostasis	6/129	74/18670	1.22089e-05	0.00162379	0.00128312	AKR1B1/CLDN1/SCNN1A/SCNN1G/TP63/TRPV4
GO:0060349	bone morphogenesis	7/129	114/18670	1.42278e-05	0.00179768	0.00142054	ANXA2/COL7A1/LTF/MMP14/RARA/RARG/TRPV4
GO:0060351	cartilage development involved in endochondral bone morphogenesis	5/129	47/18670	1.77085e-05	0.00200746	0.0015863	ANXA2/COL7A1/RARA/RARG/TRPV4
GO:0045165	cell fate commitment	10/129	270/18670	1.83893e-05	0.00200746	0.0015863	ARHGEF2/DLL1/ETS2/GAS1/GATA3/HOXD10/JAG2/NTF4/PDPN/RARA
GO:0071214	cellular response to abiotic stimulus	11/129	331/18670	1.90657e-05	0.00200746	0.0015863	AKR1B1/ARHGEF2/CD40/CNN2/DDB2/GADD45A/GATA3/MAP3K14/SNAI2/TNFRSF1A/TRPV4
GO:0104004	cellular response to environmental stimulus	11/129	331/18670	1.90657e-05	0.00200746	0.0015863	AKR1B1/ARHGEF2/CD40/CNN2/DDB2/GADD45A/GATA3/MAP3K14/SNAI2/TNFRSF1A/TRPV4
GO:0097066	response to thyroid hormone	4/129	26/18670	2.89036e-05	0.00292157	0.00230864	AKR1B1/ANXA2/CTSB/LMO2
GO:0043312	neutrophil degranulation	13/129	485/18670	3.17411e-05	0.00299957	0.00237027	ANXA2/CAPN1/CD59/CNN2/CTSB/LTF/MVP/OLFM4/PLAU/PLEKHO2/PYCARD/SERPINB1/STOM
GO:1905517	macrophage migration	5/129	53/18670	3.20492e-05	0.00299957	0.00237027	CSF1/CX3CL1/CXCL17/MMP14/TRPV4
GO:0002283	neutrophil activation involved in immune response	13/129	488/18670	3.38284e-05	0.00305302	0.0024125	ANXA2/CAPN1/CD59/CNN2/CTSB/LTF/MVP/OLFM4/PLAU/PLEKHO2/PYCARD/SERPINB1/STOM
GO:0031589	cell-substrate adhesion	11/129	354/18670	3.53072e-05	0.00307659	0.00243113	COL17A1/CSF1/CX3CL1/ID1/ITGA3/ITGB4/LAMB3/MMP14/OLFM4/PDPN/PLAU
GO:0006972	hyperosmotic response	4/129	28/18670	3.91641e-05	0.00329892	0.00260682	AKR1B1/ARHGEF2/CLDN1/TRPV4
GO:0042119	neutrophil activation	13/129	498/18670	4.16789e-05	0.00335901	0.0026543	ANXA2/CAPN1/CD59/CNN2/CTSB/LTF/MVP/OLFM4/PLAU/PLEKHO2/PYCARD/SERPINB1/STOM
GO:0002446	neutrophil mediated immunity	13/129	499/18670	4.25451e-05	0.00335901	0.0026543	ANXA2/CAPN1/CD59/CNN2/CTSB/LTF/MVP/OLFM4/PLAU/PLEKHO2/PYCARD/SERPINB1/STOM
GO:0007369	gastrulation	8/129	185/18670	4.38652e-05	0.00335901	0.0026543	COL7A1/EPHA2/ETS2/ITGA3/ITGB4/LAMB3/MMP14/SOX7
GO:0007044	cell-substrate junction assembly	6/129	97/18670	5.72155e-05	0.00425245	0.0033603	COL17A1/ITGB4/KRT14/KRT5/LAMB3/MMP14
GO:1902107	positive regulation of leukocyte differentiation	7/129	144/18670	6.40211e-05	0.00462232	0.00365257	CSF1/FES/GATA3/IL4R/MMP14/RARA/RUNX1
GO:0002573	myeloid leukocyte differentiation	8/129	204/18670	8.72301e-05	0.00598409	0.00472864	ANXA2/CSF1/EPHA2/FES/GATA3/LTF/RARA/RUNX1
GO:0042538	hyperosmotic salinity response	3/129	13/18670	8.76182e-05	0.00598409	0.00472864	AKR1B1/CLDN1/TRPV4
GO:0001655	urogenital system development	10/129	330/18670	9.96153e-05	0.00662442	0.00523463	AKR1B1/DLL1/GATA3/ID3/ITGA3/ITGB4/RARA/RARG/SDC1/TP63
GO:0003417	growth plate cartilage development	4/129	36/18670	0.000107956	0.00677869	0.00535654	ANXA2/COL7A1/RARA/RARG
GO:0045064	T-helper 2 cell differentiation	3/129	14/18670	0.000110951	0.00677869	0.00535654	GATA3/IL4R/RARA
GO:0022407	regulation of cell-cell adhesion	11/129	403/18670	0.000112665	0.00677869	0.00535654	CX3CL1/EFNB1/GATA3/IL4R/PDPN/PYCARD/RARA/RUNX1/SCGB1A1/SNAI2/TRPV4
GO:0045785	positive regulation of cell adhesion	11/129	403/18670	0.000112665	0.00677869	0.00535654	CSF1/CX3CL1/EFNB1/GATA3/IL4R/ITGA3/OLFM4/PDPN/PYCARD/RARA/RUNX1
GO:0060348	bone development	8/129	217/18670	0.000133828	0.00754579	0.0059627	ANXA2/COL7A1/LTF/MMP14/PLS3/RARA/RARG/TRPV4
GO:0048246	macrophage chemotaxis	4/129	38/18670	0.000133845	0.00754579	0.0059627	CSF1/CX3CL1/CXCL17/TRPV4
GO:0048871	multicellular organismal homeostasis	12/129	485/18670	0.000137881	0.00754579	0.0059627	AKR1B1/CDH3/CLDN1/CSF1/DLL1/ID1/IL4R/LTF/SCNN1A/SCNN1G/TP63/TRPV4
GO:0010759	positive regulation of macrophage chemotaxis	3/129	15/18670	0.000137989	0.00754579	0.0059627	CSF1/CXCL17/TRPV4
GO:0045446	endothelial cell differentiation	6/129	114/18670	0.000140345	0.00754579	0.0059627	ANXA2/CLDN1/DLL1/ID1/PDPN/TNFRSF1A
GO:1905521	regulation of macrophage migration	4/129	39/18670	0.000148348	0.00780988	0.00617139	CSF1/CXCL17/MMP14/TRPV4
GO:0043062	extracellular structure organization	11/129	422/18670	0.000168506	0.00854006	0.00674838	ANXA2/CAPN1/COL17A1/COL7A1/ITGA3/ITGB4/LAMB3/MMP14/PDPN/SDC1/TNFRSF1A
GO:0002830	positive regulation of type 2 immune response	3/129	16/18670	0.000168976	0.00854006	0.00674838	GATA3/IL4R/RARA
GO:0022612	gland morphogenesis	6/129	120/18670	0.000185856	0.00920896	0.00727694	CAPN1/CSF1/EPHA2/RARG/SNAI2/TP63
GO:0071356	cellular response to tumor necrosis factor	9/129	291/18670	0.000192176	0.00933901	0.00737971	ARHGEF2/CD40/CLDN1/CX3CL1/GATA3/GBP2/MAP3K14/PYCARD/TNFRSF1A
GO:0048732	gland development	11/129	434/18670	0.000214716	0.0102063	0.00806507	CAPN1/CLDN1/CSF1/EPHA2/GATA3/RARA/RARG/SNAI2/STAT5A/TFCP2L1/TP63
GO:0071260	cellular response to mechanical stimulus	5/129	79/18670	0.000218101	0.0102063	0.00806507	CD40/CNN2/GADD45A/MAP3K14/TNFRSF1A
GO:0007043	cell-cell junction assembly	6/129	124/18670	0.000222165	0.0102075	0.00806596	CDH3/CLDN1/EPHA2/RUNX1/SNAI2/TRPV4
GO:0003416	endochondral bone growth	4/129	44/18670	0.000238395	0.0104398	0.00824952	ANXA2/COL7A1/RARA/RARG
GO:0071622	regulation of granulocyte chemotaxis	4/129	44/18670	0.000238395	0.0104398	0.00824952	CSF1/CXCL17/S100A14/TRPV4
GO:0030198	extracellular matrix organization	10/129	368/18670	0.000241115	0.0104398	0.00824952	ANXA2/CAPN1/COL17A1/COL7A1/ITGA3/ITGB4/LAMB3/MMP14/PDPN/TNFRSF1A
GO:0045683	negative regulation of epidermis development	3/129	18/18670	0.000243746	0.0104398	0.00824952	CDH3/DLL1/TP63
GO:0048705	skeletal system morphogenesis	8/129	239/18670	0.000258533	0.0107538	0.00849772	ANXA2/COL7A1/HOXD10/LTF/MMP14/RARA/RARG/TRPV4
GO:0032642	regulation of chemokine production	5/129	82/18670	0.000259725	0.0107538	0.00849772	EPHA2/IL4R/PYCARD/SNAI2/TRPV4
GO:0002687	positive regulation of leukocyte migration	6/129	128/18670	0.000263846	0.0107538	0.00849772	CSF1/CXCL17/MMP14/PYCARD/S100A14/TRPV4
GO:0002067	glandular epithelial cell differentiation	4/129	46/18670	0.000283534	0.0111951	0.00884643	DLL1/RARA/RARG/TP63
GO:0071675	regulation of mononuclear cell migration	4/129	46/18670	0.000283534	0.0111951	0.00884643	CSF1/CXCL17/S100A14/TRPV4
GO:1903708	positive regulation of hemopoiesis	7/129	185/18670	0.000302776	0.0112431	0.00888434	CSF1/FES/GATA3/IL4R/MMP14/RARA/RUNX1
GO:0045682	regulation of epidermis development	5/129	85/18670	0.000307125	0.0112431	0.00888434	CDH3/DLL1/KRT17/RUNX1/TP63
GO:0043370	regulation of CD4-positive, alpha-beta T cell differentiation	4/129	47/18670	0.000308262	0.0112431	0.00888434	GATA3/IL4R/RARA/RUNX1
GO:0098868	bone growth	4/129	47/18670	0.000308262	0.0112431	0.00888434	ANXA2/COL7A1/RARA/RARG
GO:0003158	endothelium development	6/129	132/18670	0.000311444	0.0112431	0.00888434	ANXA2/CLDN1/DLL1/ID1/PDPN/TNFRSF1A
GO:0042476	odontogenesis	6/129	132/18670	0.000311444	0.0112431	0.00888434	CSF1/ID3/ITGB4/JAG2/SDC1/TP63
GO:0034612	response to tumor necrosis factor	9/129	312/18670	0.000321453	0.011441	0.00904073	ARHGEF2/CD40/CLDN1/CX3CL1/GATA3/GBP2/MAP3K14/PYCARD/TNFRSF1A
GO:1901888	regulation of cell junction assembly	5/129	88/18670	0.000360808	0.0126634	0.0100066	CLDN1/EPHA2/MMP14/RUNX1/SNAI2
GO:0032602	chemokine production	5/129	89/18670	0.00038019	0.0129703	0.0102491	EPHA2/IL4R/PYCARD/SNAI2/TRPV4
GO:0007219	Notch signaling pathway	7/129	193/18670	0.000391002	0.0129703	0.0102491	DLK2/DLL1/JAG2/KRT19/MMP14/SNAI2/TP63
GO:0032674	regulation of interleukin-5 production	3/129	21/18670	0.000391307	0.0129703	0.0102491	GATA3/RARA/SCGB1A1
GO:0001706	endoderm formation	4/129	50/18670	0.000391708	0.0129703	0.0102491	COL7A1/LAMB3/MMP14/SOX7
GO:0022409	positive regulation of cell-cell adhesion	8/129	255/18670	0.000399103	0.0129703	0.0102491	CX3CL1/EFNB1/GATA3/IL4R/PDPN/PYCARD/RARA/RUNX1
GO:0071674	mononuclear cell migration	5/129	90/18670	0.000400348	0.0129703	0.0102491	CSF1/CX3CL1/CXCL17/S100A14/TRPV4
GO:0032634	interleukin-5 production	3/129	22/18670	0.000450811	0.01424	0.0112525	GATA3/RARA/SCGB1A1
GO:0032656	regulation of interleukin-13 production	3/129	22/18670	0.000450811	0.01424	0.0112525	GATA3/RARA/SCGB1A1
GO:1903706	regulation of hemopoiesis	11/129	475/18670	0.000461818	0.0144076	0.0113849	CSF1/DLL1/FES/GATA3/IL4R/LMO2/LTF/MMP14/RARA/RARG/RUNX1
GO:0045621	positive regulation of lymphocyte differentiation	5/129	94/18670	0.000489155	0.0149234	0.0117925	GATA3/IL4R/MMP14/RARA/RUNX1
GO:0031638	zymogen activation	4/129	53/18670	0.000490162	0.0149234	0.0117925	ANXA2/MMP14/PLAU/PYCARD
GO:0070830	bicellular tight junction assembly	4/129	55/18670	0.00056485	0.0169926	0.0134276	CLDN1/EPHA2/RUNX1/SNAI2
GO:0042832	defense response to protozoan	3/129	24/18670	0.000586546	0.0174377	0.0137793	CD40/GBP2/IL4R
GO:0120192	tight junction assembly	4/129	56/18670	0.000605073	0.0177483	0.0140247	CLDN1/EPHA2/RUNX1/SNAI2
GO:1902105	regulation of leukocyte differentiation	8/129	272/18670	0.000611041	0.0177483	0.0140247	CSF1/FES/GATA3/IL4R/LTF/MMP14/RARA/RUNX1
GO:0030099	myeloid cell differentiation	10/129	416/18670	0.000631212	0.0181258	0.0143231	ANXA2/CSF1/DLL1/EPHA2/FES/GATA3/LTF/RARA/RARG/RUNX1
GO:0009612	response to mechanical stimulus	7/129	210/18670	0.000646883	0.0182157	0.0143941	CD40/CNN2/GADD45A/MAP3K14/MMP14/TNFRSF1A/TRPV4
GO:0001562	response to protozoan	3/129	25/18670	0.000663177	0.0182157	0.0143941	CD40/GBP2/IL4R
GO:0002068	glandular epithelial cell development	3/129	25/18670	0.000663177	0.0182157	0.0143941	DLL1/RARA/RARG
GO:0032616	interleukin-13 production	3/129	25/18670	0.000663177	0.0182157	0.0143941	GATA3/RARA/SCGB1A1
GO:0010810	regulation of cell-substrate adhesion	7/129	215/18670	0.000743152	0.019676	0.015548	CSF1/CX3CL1/ITGA3/MMP14/OLFM4/PDPN/PLAU
GO:0052548	regulation of endopeptidase activity	10/129	425/18670	0.000743908	0.019676	0.015548	COL7A1/CPAMD8/CSTA/LTF/NGFR/PYCARD/SERPINB1/SOX7/TP63/WFDC2
GO:0010758	regulation of macrophage chemotaxis	3/129	26/18670	0.000745908	0.019676	0.015548	CSF1/CXCL17/TRPV4
GO:0030856	regulation of epithelial cell differentiation	6/129	156/18670	0.00075527	0.019676	0.015548	DLL1/GATA3/ID1/RUNX1/TNFRSF1A/TP63
GO:0045216	cell-cell junction organization	6/129	156/18670	0.00075527	0.019676	0.015548	CDH3/CLDN1/EPHA2/RUNX1/SNAI2/TRPV4
GO:0008630	intrinsic apoptotic signaling pathway in response to DNA damage	5/129	104/18670	0.000775754	0.0200034	0.0158067	EPHA2/PYCARD/SNAI2/TNFRSF1A/TP63
GO:0120193	tight junction organization	4/129	60/18670	0.000786422	0.0200736	0.0158622	CLDN1/EPHA2/RUNX1/SNAI2
GO:0008593	regulation of Notch signaling pathway	5/129	105/18670	0.000810088	0.0204709	0.0161762	DLK2/DLL1/JAG2/MMP14/TP63
GO:0009651	response to salt stress	3/129	27/18670	0.000834928	0.0205386	0.0162296	AKR1B1/CLDN1/TRPV4
GO:0032673	regulation of interleukin-4 production	3/129	27/18670	0.000834928	0.0205386	0.0162296	GATA3/RARA/SCGB1A1
GO:2000514	regulation of CD4-positive, alpha-beta T cell activation	4/129	61/18670	0.000837149	0.0205386	0.0162296	GATA3/IL4R/RARA/RUNX1
GO:0050673	epithelial cell proliferation	10/129	434/18670	0.000872726	0.0212056	0.0167567	CDH3/EPHA2/GATA3/ID1/MMP14/NGFR/SERPINB1/SNAI2/STAT5A/TP63
GO:0046637	regulation of alpha-beta T cell differentiation	4/129	63/18670	0.000945452	0.0226835	0.0179245	GATA3/IL4R/RARA/RUNX1
GO:0045861	negative regulation of proteolysis	9/129	363/18670	0.000951502	0.0226835	0.0179245	CD59/COL7A1/CPAMD8/CSTA/GAS1/LTF/NGFR/SERPINB1/WFDC2
GO:0007160	cell-matrix adhesion	7/129	225/18670	0.000969608	0.0228991	0.0180949	COL17A1/CSF1/CX3CL1/ITGA3/ITGB4/MMP14/PLAU
GO:0032102	negative regulation of response to external stimulus	9/129	365/18670	0.000988838	0.0229466	0.0181325	ANXA2/CX3CL1/CXCL17/GATA3/LTF/PLAU/PYCARD/SNAI2/TNFRSF1A
GO:0072001	renal system development	8/129	293/18670	0.000989782	0.0229466	0.0181325	AKR1B1/DLL1/GATA3/ID3/ITGA3/ITGB4/RARA/SDC1
GO:0043297	apical junction assembly	4/129	64/18670	0.00100314	0.0230449	0.0182101	CLDN1/EPHA2/RUNX1/SNAI2
GO:0044788	modulation by host of viral process	3/129	29/18670	0.00103256	0.0235071	0.0185753	ANXA2/LTF/STOM
GO:0002065	columnar/cuboidal epithelial cell differentiation	5/129	112/18670	0.00108311	0.0244378	0.0193108	DLL1/JAG2/RARA/RARG/TP63
GO:0002828	regulation of type 2 immune response	3/129	30/18670	0.00114153	0.0250838	0.0198213	GATA3/IL4R/RARA
GO:0048384	retinoic acid receptor signaling pathway	3/129	30/18670	0.00114153	0.0250838	0.0198213	CRABP2/RARA/RARG
GO:0061037	negative regulation of cartilage development	3/129	30/18670	0.00114153	0.0250838	0.0198213	RARA/RARG/SNAI2
GO:0052547	regulation of peptidase activity	10/129	452/18670	0.00118568	0.0258294	0.0204104	COL7A1/CPAMD8/CSTA/LTF/NGFR/PYCARD/SERPINB1/SOX7/TP63/WFDC2
GO:0009954	proximal/distal pattern formation	3/129	31/18670	0.00125749	0.0269563	0.021301	DLL1/HOXD10/TP63
GO:0033627	cell adhesion mediated by integrin	4/129	68/18670	0.00125875	0.0269563	0.021301	EPHA2/ITGB4/PLAU/SNAI2
GO:0043122	regulation of I-kappaB kinase/NF-kappaB signaling	7/129	237/18670	0.00130959	0.0277172	0.0219022	CD40/CX3CL1/LTF/MAP3K14/OPTN/PYCARD/TNFRSF1A
GO:0002761	regulation of myeloid leukocyte differentiation	5/129	117/18670	0.00131621	0.0277172	0.0219022	CSF1/FES/LTF/RARA/RUNX1
GO:0003176	aortic valve development	3/129	32/18670	0.00138061	0.0288331	0.022784	GATA3/SNAI2/TNFRSF1A
GO:0048545	response to steroid hormone	9/129	385/18670	0.00143189	0.0296117	0.0233992	CLDN1/FHL2/PAQR7/RARA/RARG/RUNX1/SCGB1A1/SDC1/TP63
GO:0001819	positive regulation of cytokine production	10/129	464/18670	0.00144133	0.0296117	0.0233992	ARHGEF2/CD40/CX3CL1/CXCL17/GATA3/IL4R/PYCARD/RARA/RUNX1/TRPV4
GO:0032970	regulation of actin filament-based process	9/129	388/18670	0.00151034	0.0303049	0.023947	ARHGEF19/CAPG/CDC42EP4/CNN2/CX3CL1/FES/ID1/PDPN/PYCARD
GO:0010837	regulation of keratinocyte proliferation	3/129	33/18670	0.00151105	0.0303049	0.023947	CDH3/SNAI2/TP63
GO:0032633	interleukin-4 production	3/129	33/18670	0.00151105	0.0303049	0.023947	GATA3/RARA/SCGB1A1
GO:0048736	appendage development	6/129	179/18670	0.00153513	0.0303069	0.0239486	CRABP2/HOXD10/ITGB4/RARA/RARG/TP63
GO:0060173	limb development	6/129	179/18670	0.00153513	0.0303069	0.0239486	CRABP2/HOXD10/ITGB4/RARA/RARG/TP63
GO:0061035	regulation of cartilage development	4/129	72/18670	0.00155675	0.0304954	0.0240976	ANXA2/RARA/RARG/SNAI2
GO:0002285	lymphocyte activation involved in immune response	6/129	181/18670	0.00162429	0.0315736	0.0249496	CD40/DLL1/GATA3/IL4R/PARP3/RARA
GO:0071621	granulocyte chemotaxis	5/129	123/18670	0.00164256	0.0316851	0.0250376	CSF1/CX3CL1/CXCL17/S100A14/TRPV4
GO:0050867	positive regulation of cell activation	9/129	394/18670	0.00167761	0.0321161	0.0253782	CD40/EFNB1/GATA3/IL4R/MMP14/PDPN/PYCARD/RARA/RUNX1
GO:0043367	CD4-positive, alpha-beta T cell differentiation	4/129	74/18670	0.00172275	0.0327322	0.0258651	GATA3/IL4R/RARA/RUNX1
GO:0043401	steroid hormone mediated signaling pathway	6/129	184/18670	0.00176534	0.0329657	0.0260496	FHL2/PAQR7/RARA/RARG/RUNX1/TP63
GO:0010951	negative regulation of endopeptidase activity	7/129	250/18670	0.00177653	0.0329657	0.0260496	COL7A1/CPAMD8/CSTA/LTF/NGFR/SERPINB1/WFDC2
GO:0032689	negative regulation of interferon-gamma production	3/129	35/18670	0.00179451	0.0329657	0.0260496	GATA3/RARA/SCGB1A1
GO:0042092	type 2 immune response	3/129	35/18670	0.00179451	0.0329657	0.0260496	GATA3/IL4R/RARA
GO:0007422	peripheral nervous system development	4/129	75/18670	0.00181019	0.0329657	0.0260496	CLDN1/HOXD10/NTF4/RUNX1
GO:0045637	regulation of myeloid cell differentiation	7/129	251/18670	0.00181719	0.0329657	0.0260496	CSF1/DLL1/FES/LTF/RARA/RARG/RUNX1
GO:0045667	regulation of osteoblast differentiation	5/129	126/18670	0.00182636	0.0329657	0.0260496	ID1/ID3/LTF/SNAI2/TP63
GO:0007492	endoderm development	4/129	76/18670	0.00190065	0.0340635	0.0269171	COL7A1/LAMB3/MMP14/SOX7
GO:0035137	hindlimb morphogenesis	3/129	36/18670	0.00194784	0.0344209	0.0271995	HOXD10/RARG/TP63
GO:0071634	regulation of transforming growth factor beta production	3/129	36/18670	0.00194784	0.0344209	0.0271995	CDH3/CX3CL1/LAPTM4B
GO:0051249	regulation of lymphocyte activation	10/129	485/18670	0.00199591	0.0350255	0.0276772	CD40/EFNB1/GATA3/IL4R/MMP14/PARP3/PYCARD/RARA/RUNX1/SCGB1A1
GO:0045657	positive regulation of monocyte differentiation	2/129	10/18670	0.00205581	0.0358278	0.0283112	CSF1/FES
GO:0048863	stem cell differentiation	7/129	257/18670	0.00207658	0.0359419	0.0284014	EFNB1/GATA3/LMO2/NTF4/RUNX1/SNAI2/TP63
GO:0042742	defense response to bacterium	8/129	330/18670	0.00209721	0.0360111	0.0284561	DEFB1/EPHA2/GBP2/LTF/OPTN/PYCARD/S100A14/TNFRSF1A
GO:1905314	semi-lunar valve development	3/129	37/18670	0.00210908	0.0360111	0.0284561	GATA3/SNAI2/TNFRSF1A
GO:0007565	female pregnancy	6/129	192/18670	0.00218705	0.0370919	0.0293101	AKR1B1/CTSB/ITGA3/RARA/SCGB1A1/TFCP2L1
GO:0072659	protein localization to plasma membrane	7/129	260/18670	0.00221658	0.037342	0.0295078	ANXA2/EPHA2/ITGA3/MMP14/OPTN/RILPL2/TNFRSF1A
GO:0045598	regulation of fat cell differentiation	5/129	132/18670	0.00223855	0.0373863	0.0295427	DLK2/GATA3/JDP2/SNAI2/TRPV4
GO:0051251	positive regulation of lymphocyte activation	8/129	334/18670	0.00225963	0.0373863	0.0295427	CD40/EFNB1/GATA3/IL4R/MMP14/PYCARD/RARA/RUNX1
GO:0010831	positive regulation of myotube differentiation	3/129	38/18670	0.00227839	0.0373863	0.0295427	IL4R/MMP14/SCGB3A1
GO:0071604	transforming growth factor beta production	3/129	38/18670	0.00227839	0.0373863	0.0295427	CDH3/CX3CL1/LAPTM4B
GO:0010466	negative regulation of peptidase activity	7/129	262/18670	0.0023139	0.037724	0.0298096	COL7A1/CPAMD8/CSTA/LTF/NGFR/SERPINB1/WFDC2
GO:0002685	regulation of leukocyte migration	6/129	196/18670	0.00242445	0.039273	0.0310337	CSF1/CXCL17/MMP14/PYCARD/S100A14/TRPV4
GO:0050900	leukocyte migration	10/129	499/18670	0.00245333	0.0394773	0.0311951	CSF1/CX3CL1/CXCL17/GATA3/ITGA3/MMP14/PYCARD/S100A14/SDC1/TRPV4
GO:0007498	mesoderm development	5/129	135/18670	0.00246831	0.0394773	0.0311951	EPHA2/ETS2/ITGA3/ITGB4/TP63
GO:0032908	regulation of transforming growth factor beta1 production	2/129	11/18670	0.00250131	0.039505	0.031217	CX3CL1/LAPTM4B
GO:0045628	regulation of T-helper 2 cell differentiation	2/129	11/18670	0.00250131	0.039505	0.031217	IL4R/RARA
GO:0060541	respiratory system development	6/129	198/18670	0.00255019	0.0400268	0.0316293	ID1/ITGA3/MMP14/PDPN/RARA/RARG
GO:0006970	response to osmotic stress	4/129	83/18670	0.00262328	0.0404584	0.0319703	AKR1B1/ARHGEF2/CLDN1/TRPV4
GO:0045582	positive regulation of T cell differentiation	4/129	83/18670	0.00262328	0.0404584	0.0319703	GATA3/IL4R/RARA/RUNX1
GO:0001709	cell fate determination	3/129	40/18670	0.00264172	0.0404584	0.0319703	DLL1/GATA3/NTF4
GO:0071470	cellular response to osmotic stress	3/129	40/18670	0.00264172	0.0404584	0.0319703	AKR1B1/ARHGEF2/TRPV4
GO:0007249	I-kappaB kinase/NF-kappaB signaling	7/129	269/18670	0.00268072	0.0408083	0.0322468	CD40/CX3CL1/LTF/MAP3K14/OPTN/PYCARD/TNFRSF1A
GO:0010721	negative regulation of cell development	8/129	344/18670	0.00270917	0.0409944	0.0323939	ARHGEF2/CX3CL1/DLL1/ID1/ID3/LTF/NGFR/TRPV4
GO:0050870	positive regulation of T cell activation	6/129	202/18670	0.0028163	0.0421829	0.033333	EFNB1/GATA3/IL4R/PYCARD/RARA/RUNX1
GO:0035136	forelimb morphogenesis	3/129	41/18670	0.00283601	0.0421829	0.033333	CRABP2/HOXD10/TP63
GO:0007266	Rho protein signal transduction	6/129	203/18670	0.00288596	0.0421829	0.033333	ARHGEF19/ARHGEF2/CDC42EP4/ITGA3/NGFR/PDPN
GO:0030278	regulation of ossification	6/129	203/18670	0.00288596	0.0421829	0.033333	CSF1/ID1/ID3/LTF/SNAI2/TP63
GO:0061448	connective tissue development	7/129	273/18670	0.00290952	0.0421829	0.033333	ANXA2/COL7A1/CSF1/RARA/RARG/SNAI2/TRPV4
GO:0048568	embryonic organ development	9/129	428/18670	0.00292798	0.0421829	0.033333	DLL1/EPHA2/GATA3/HOXD10/ID3/KRT19/MMP14/RARA/RARG
GO:1902905	positive regulation of supramolecular fiber organization	6/129	204/18670	0.00295691	0.0421829	0.033333	CDC42EP4/CX3CL1/FES/ID1/PYCARD/TRPV4
GO:0097530	granulocyte migration	5/129	141/18670	0.00297855	0.0421829	0.033333	CSF1/CX3CL1/CXCL17/S100A14/TRPV4
GO:0032905	transforming growth factor beta1 production	2/129	12/18670	0.00298802	0.0421829	0.033333	CX3CL1/LAPTM4B
GO:0048934	peripheral nervous system neuron differentiation	2/129	12/18670	0.00298802	0.0421829	0.033333	HOXD10/RUNX1
GO:0048935	peripheral nervous system neuron development	2/129	12/18670	0.00298802	0.0421829	0.033333	HOXD10/RUNX1
GO:0071472	cellular response to salt stress	2/129	12/18670	0.00298802	0.0421829	0.033333	AKR1B1/TRPV4
GO:0002690	positive regulation of leukocyte chemotaxis	4/129	87/18670	0.00311105	0.0435155	0.0343861	CSF1/CXCL17/S100A14/TRPV4
GO:1902903	regulation of supramolecular fiber organization	8/129	352/18670	0.00311686	0.0435155	0.0343861	ARHGEF2/CAPG/CDC42EP4/CX3CL1/FES/ID1/PYCARD/TRPV4
GO:0030879	mammary gland development	5/129	143/18670	0.00316441	0.0439247	0.0347094	CAPN1/CSF1/EPHA2/GATA3/STAT5A
GO:0001822	kidney development	7/129	278/18670	0.00321626	0.0439247	0.0347094	AKR1B1/DLL1/GATA3/ID3/ITGA3/RARA/SDC1
GO:0050829	defense response to Gram-negative bacterium	4/129	88/18670	0.00324202	0.0439247	0.0347094	DEFB1/LTF/OPTN/PYCARD
GO:0098773	skin epidermis development	4/129	88/18670	0.00324202	0.0439247	0.0347094	CDH3/DLL1/KRT17/TP63
GO:0043616	keratinocyte proliferation	3/129	43/18670	0.00325046	0.0439247	0.0347094	CDH3/SNAI2/TP63
GO:0045746	negative regulation of Notch signaling pathway	3/129	43/18670	0.00325046	0.0439247	0.0347094	DLK2/JAG2/MMP14
GO:0051216	cartilage development	6/129	209/18670	0.0033314	0.0447327	0.0353479	ANXA2/COL7A1/RARA/RARG/SNAI2/TRPV4
GO:0030522	intracellular receptor signaling pathway	7/129	280/18670	0.00334566	0.0447327	0.0353479	CRABP2/FHL2/RARA/RARG/RUNX1/SNAI2/TP63
GO:0050707	regulation of cytokine secretion	6/129	210/18670	0.00341036	0.0451203	0.0356542	CX3CL1/GATA3/IL4R/PYCARD/SERPINB1/TRPV4
GO:0097529	myeloid leukocyte migration	6/129	210/18670	0.00341036	0.0451203	0.0356542	CSF1/CX3CL1/CXCL17/MMP14/S100A14/TRPV4
GO:0042475	odontogenesis of dentin-containing tooth	4/129	90/18670	0.00351513	0.0453231	0.0358145	CSF1/ITGB4/JAG2/TP63
GO:0010838	positive regulation of keratinocyte proliferation	2/129	13/18670	0.00351537	0.0453231	0.0358145	CDH3/TP63
GO:0032754	positive regulation of interleukin-5 production	2/129	13/18670	0.00351537	0.0453231	0.0358145	GATA3/RARA
GO:0042415	norepinephrine metabolic process	2/129	13/18670	0.00351537	0.0453231	0.0358145	AKR1B1/GATA3
GO:0047484	regulation of response to osmotic stress	2/129	13/18670	0.00351537	0.0453231	0.0358145	ARHGEF2/TRPV4
GO:0035987	endodermal cell differentiation	3/129	45/18670	0.00370018	0.0474638	0.037506	COL7A1/LAMB3/MMP14
GO:0051092	positive regulation of NF-kappaB transcription factor activity	5/129	149/18670	0.00377215	0.0481425	0.0380423	ARHGEF2/CD40/CX3CL1/LTF/PYCARD
GO:0035710	CD4-positive, alpha-beta T cell activation	4/129	92/18670	0.00380348	0.0482984	0.0381655	GATA3/IL4R/RARA/RUNX1
GO:0016331	morphogenesis of embryonic epithelium	5/129	150/18670	0.00388102	0.0490367	0.0387489	GATA3/JAG2/RARA/RARG/TP63
GO:0033628	regulation of cell adhesion mediated by integrin	3/129	46/18670	0.00393856	0.0492141	0.0388891	EPHA2/PLAU/SNAI2
GO:0060443	mammary gland morphogenesis	3/129	46/18670	0.00393856	0.0492141	0.0388891	CAPN1/CSF1/EPHA2
GO:0046634	regulation of alpha-beta T cell activation	4/129	93/18670	0.00395349	0.0492141	0.0388891	GATA3/IL4R/RARA/RUNX1
GO:0007162	negative regulation of cell adhesion	7/129	289/18670	0.00397783	0.0492744	0.0389368	CX3CL1/IL4R/MMP14/RUNX1/SCGB1A1/SNAI2/TRPV4
GO:0045605	negative regulation of epidermal cell differentiation	2/129	14/18670	0.00408277	0.0499686	0.0394853	DLL1/TP63
GO:0071391	cellular response to estrogen stimulus	2/129	14/18670	0.00408277	0.0499686	0.0394853	ARID5A/RARA
GO:1903039	positive regulation of leukocyte cell-cell adhesion	6/129	218/18670	0.00409319	0.0499686	0.0394853	EFNB1/GATA3/IL4R/PYCARD/RARA/RUNX1

### Sheet: Sheet3
Ontology analysis of the TP63 cluster genes. Gene Ontology (GO) terms related to cellular components
ID	Description	GeneRatio	BgRatio	pvalue	p.adjust	qvalue	geneID
GO:0030055	cell-substrate junction	17/131	412/19717	2.1108e-09	4.91815e-07	4.06606e-07	ARHGEF2/CAPN1/CD59/CNN2/COL17A1/EPHA2/FES/FHL2/FLRT3/ITGA3/ITGB4/LAYN/MMP14/PLAU/TLE2/TNS4/TRPV4
GO:0005925	focal adhesion	16/131	405/19717	1.20146e-08	1.03501e-06	8.55693e-07	ARHGEF2/CAPN1/CD59/CNN2/EPHA2/FES/FHL2/FLRT3/ITGA3/ITGB4/LAYN/MMP14/PLAU/TLE2/TNS4/TRPV4
GO:0005924	cell-substrate adherens junction	16/131	408/19717	1.33264e-08	1.03501e-06	8.55693e-07	ARHGEF2/CAPN1/CD59/CNN2/EPHA2/FES/FHL2/FLRT3/ITGA3/ITGB4/LAYN/MMP14/PLAU/TLE2/TNS4/TRPV4
GO:0045111	intermediate filament cytoskeleton	9/131	251/19717	4.66508e-05	0.00265781	0.00219733	KRT13/KRT14/KRT15/KRT17/KRT19/KRT23/KRT5/KRT7/MMP14
GO:0005911	cell-cell junction	12/131	459/19717	5.70345e-05	0.00265781	0.00219733	AKR1B1/ANXA2/ARHGEF2/CDC42EP4/CDH3/CLDN1/CNN2/COL17A1/DSC3/EPHA2/FLRT3/TRIM29
GO:0005882	intermediate filament	8/131	214/19717	9.32256e-05	0.00362026	0.00299303	KRT13/KRT14/KRT15/KRT17/KRT19/KRT23/KRT5/KRT7
GO:0001726	ruffle	7/131	172/19717	0.000153201	0.00509939	0.0042159	ANXA2/ARHGEF2/CAPG/EPHA2/LAYN/PDPN/TRPV4
GO:0042581	specific granule	6/131	160/19717	0.000705151	0.0165602	0.0136911	CD59/CNN2/LTF/OLFM4/PLAU/STOM
GO:0042470	melanosome	5/131	106/19717	0.000710738	0.0165602	0.0136911	ANXA2/CAPG/CTSB/MMP14/STOM
GO:0048770	pigment granule	5/131	106/19717	0.000710738	0.0165602	0.0136911	ANXA2/CAPG/CTSB/MMP14/STOM
GO:0070820	tertiary granule	6/131	164/19717	0.000802218	0.0169924	0.0140484	CD59/CNN2/LTF/OLFM4/PLAU/STOM
GO:0016324	apical plasma membrane	8/131	318/19717	0.00130501	0.0253389	0.0209488	CLDN1/DLL1/DUOX1/PDPN/SCNN1A/SCNN1G/TRPV4/UPK1A
GO:0031252	cell leading edge	9/131	403/19717	0.00150362	0.0269495	0.0222804	ANXA2/ARHGEF2/CAPG/DUOX1/EPHA2/ITGB4/LAYN/PDPN/TRPV4
GO:0043220	Schmidt-Lanterman incisure	2/131	11/19717	0.00231668	0.0385561	0.0318761	AKR1B1/ANXA2
GO:0032587	ruffle membrane	4/131	94/19717	0.00357834	0.0489735	0.0404886	ARHGEF2/EPHA2/PDPN/TRPV4
GO:0005604	basement membrane	4/131	95/19717	0.0037167	0.0489735	0.0404886	ANXA2/COL17A1/COL7A1/LAMB3
GO:0045095	keratin filament	4/131	95/19717	0.0037167	0.0489735	0.0404886	KRT13/KRT14/KRT5/KRT7
GO:0043218	compact myelin	2/131	14/19717	0.00378336	0.0489735	0.0404886	AKR1B1/ANXA2
