## Supplementary table 1-5 for "TP63-TRIM29 axis regulate enhancer methylation and chromosomal instability in prostate cancer": Table S4.xlsx

### Sheet: Sheet1
Ontology analysis of the TP63 cluster genes under TP63 and TRIM29 simultaneously regulation. Gene Ontology (GO) terms related to biological process
ID	Description	GeneRatio	BgRatio	pvalue	p.adjust	qvalue	geneID	Count
GO:0034330	cell junction organization	2022-10-04	290/18670	1.1123780763321e-05	0.00184661543744601	0.000995753238790714	COL17A1/KRT5/NECTIN1/SNAI2	4
GO:0002934	desmosome organization	2022-10-02	10/18670	1.15930281420893e-05	0.00184661543744601	0.000995753238790714	NECTIN1/SNAI2	2
GO:0031581	hemidesmosome assembly	2022-10-02	12/18670	1.69933935961289e-05	0.00184661543744601	0.000995753238790714	COL17A1/KRT5	2
GO:0070268	cornification	2022-10-03	112/18670	2.44578905037735e-05	0.00199331807605754	0.0010748599247711	KRT13/KRT19/KRT5	3
GO:0008544	epidermis development	2022-10-04	464/18670	7.02169998445671e-05	0.00457814838986578	0.00246868188927215	COL17A1/KRT13/KRT19/KRT5	4
GO:0031424	keratinization	2022-10-03	224/18670	0.000192156566962161	0.0104405068049441	0.00562985029520718	KRT13/KRT19/KRT5	3
GO:0034329	cell junction assembly	2022-10-03	241/18670	0.000238389679453007	0.0107543580883848	0.00579908879806348	COL17A1/KRT5/SNAI2	3
GO:0033628	regulation of cell adhesion mediated by integrin	2022-10-02	46/18670	0.000263910627935823	0.0107543580883848	0.00579908879806348	PLAU/SNAI2	2
GO:0030216	keratinocyte differentiation	2022-10-03	305/18670	0.000475782734624062	0.0172339079430494	0.00929306627862204	KRT13/KRT19/KRT5	3
GO:0033627	cell adhesion mediated by integrin	2022-10-02	68/18670	0.000577217598942877	0.0188172937255378	0.0101468777919432	PLAU/SNAI2	2
GO:0009913	epidermal cell differentiation	2022-10-03	358/18670	0.000759047037972942	0.0224953940344708	0.0121302253915293	KRT13/KRT19/KRT5	3
GO:0007044	cell-substrate junction assembly	2022-10-02	97/18670	0.00117003512834165	0.0300294886871384	0.0161928466604847	COL17A1/KRT5	2
GO:0043588	skin development	2022-10-03	419/18670	0.00119749494764662	0.0300294886871384	0.0161928466604847	KRT13/KRT19/KRT5	3
