## Supplementary table 1-5 for "TP63-TRIM29 axis regulate enhancer methylation and chromosomal instability in prostate cancer": Table S5.xlsx

### Sheet: Sheet1
Partners of TRIM29 in RWPE-1 cells
Gene_Name	IP_TRIM29_rep1	IP_TRIM29_rep2	IP_TRIM29_rep3	IP_cntr_rep1	IP_cntr_rep2	IP_cntr_rep3	log2FC
CHAF1A	0	1	3	0	0	0	2.85837524271889
DDB1	0	8	13	3	0	5	1.33943456592298
MSH2	0	7	15	1	0	0	4.35222865414342
MSH6	0	6	14	5	3	0	1.3946292161651
PRPF19	8	14	16	3	3	0	2.92899559458424
RAD23B	0	3	1	0	0	1	1.90744886035371
TP53BP1	0	5	2	0	0	0	3.6639025024198
TP63	3	5	10	0	0	0	5.20129078046736

### Sheet: Sheet2
Association between the TP63 cluster and the response to genotoxic stress
Drug_Name	OR	pval
RPE-1 Olivieri M et al., A Genetic Map of the Response to DNA Damage in Human Cells, Cell, 2020
Cisplatin-1	0.616044	0.635872
CPT-1	0.744506	0.822096
Etoposide	0.838814	1.000000
HU-chronic	1.057146	0.828549
IR	0.689694	0.665028
Doxorubicin	0.354417	0.182358
H2O2	0.744506	0.822096
MMS	0.536608	0.379892
Pyridostatin	0.175325	0.046029
UV	0.244601	0.193085
Bleomycin	1.311816	0.502799
Olaparib	1.648003	0.187166
AZD6738	0.919890	1.000000
Cisplatin-2	0.000000	0.277748
Cisplatin-3	0.000000	0.186691
ICRF-187	0.940898	1.000000
Formaldehyde	0.732676	0.823093
PhenDC3	0.778714	0.820508
Duocarmycin	0.165438	0.031863
Trabectedin	0.203456	0.095229
Calicheamicin	0.388569	0.247252
Gemcitabine	1.100960	0.824416
illudinS	0.278973	0.270079
MLN4924	0.165885	0.031872
MNNG	0.323365	0.377244
KBrO3	0.000000	0.035031
CD437	0.429663	0.333118
CPT-2	0.000000	0.053561
BPDE	1.623313	0.216304
HU-acute	0.794491	0.820368
PladB	0.169542	0.047292
HeLa, Schleicher EM et al., Dual genome-wide CRISPR knockout and CRISPR activation screens identify mechanisms that regulate the resistance to multiple ATR inhibitors, PLoS Genet., 2020
AZD6738	0.3696	0.0061
VE822	0.3487	0.0065
